# Organisational principles of long non-coding RNAs revealed by exon deletion

**DOI:** 10.64898/2026.06.17.732811

**Authors:** Sarang Bhutada, Hugo A. Guillen-Ramirez, Tina Uroda, Ines Jover Bravo, Michela Coan, Toni Hermoso Pulido, Artem Baranovskii, Annalisa Marsico, Rory Johnson

## Abstract

Long non-coding RNAs (lncRNAs) regulate cell phenotypes in health and disease, yet how function is encoded in their sequence remains poorly understood. Current models propose a modular architecture composed of discrete functional elements, but this is based on a limited set of paradigmatic examples and methods for mapping function to sequence are limited in scope and resolution. Here, we establish a high-throughput CRISPR-Cas9 strategy for dissecting lncRNA functional architecture at exon resolution. Using cell fitness as a phenotypic readout, we screened 358 exons from 107 lncRNAs across four human cell lines. We report that (1) a large proportion of exons have no detectable function, (2) a minority of exons are functional in any given cell line (19–111 exons), equivalent to one-fifth of total transcript nucleotides on average, and (3) functionality is enriched towards the 5’ end of the transcript. We developed a database of putative lncRNA functional elements, ElementaLdb, and demonstrated through statistical and experimental analyses that lncRNA function depends on transposable elements, microRNA response elements and RNA binding protein sites. These sub-genic functional maps expand the catalogue of experimentally defined lncRNA functional elements by an order of magnitude, illuminate molecular mechanisms and broadly support a modular organisation for lncRNAs.
