## supplementary info 4 for "Organisational principles of long non-coding RNAs revealed by exon deletion"

exon_id	is_hit_hek	is_hit_hela	is_hit_mcf7	is_hit_u87	length
chr10_17214238_17215364_-	0	0	0	0	1126
chr10_17216166_17216274_-	0	0	0	0	108
chr10_17217601_17217675_-	0	0	0	0	74
chr10_35643538_35644916_+	0	0	0	0	1378
chr10_35646899_35647967_+	0	0	0	0	1068
chr10_5594983_5595579_-	0	0	0	0	596
chr10_68698499_68700794_+	0	0	0	0	2295
chr10_75403053_75403351_+	0	0	0	0	298
chr10_75403755_75404057_+	0	0	0	0	302
chr10_75407254_75408982_+	0	1	0	0	1728
chr10_80218018_80219641_+	1	1	0	0	1623
chr11_12961540_12962763_-	0	1	0	0	1223
chr11_12965107_12965214_-	0	0	0	0	107
chr11_12979243_12980999_-	0	1	0	0	1756
chr11_12981978_12983586_-	0	0	0	0	1608
chr11_12984225_12984338_-	0	1	0	0	113
chr11_12986039_12986144_-	0	1	0	0	105
chr11_12987750_12988466_-	0	0	0	0	716
chr11_12988401_12988466_-	0	0	0	0	65
chr11_18375645_18376022_-	0	1	0	0	377
chr11_1995165_1995998_-	0	0	0	0	833
chr11_1995875_1995998_-	0	0	0	0	123
chr11_1996078_1996191_-	0	0	0	0	113
chr11_1996286_1996421_-	0	0	0	0	135
chr11_1996517_1997843_-	0	0	0	0	1326
chr11_565656_567853_-	0	0	0	0	2197
chr11_62851977_62855898_-	1	1	0	1	3921
chr11_62852655_62852681_-	1	1	0	1	26
chr11_62852810_62852839_-	1	1	0	1	29
chr11_62853074_62853115_-	0	1	0	0	41
chr11_62853551_62853590_-	0	1	0	1	39
chr11_62853800_62853849_-	0	1	0	1	49
chr11_62854017_62854064_-	0	1	0	1	47
chr11_62854518_62854551_-	0	1	0	1	33
chr11_65421447_65421864_+	0	1	0	1	417
chr11_65498007_65498617_-	1	1	1	1	610
chr12_113743439_113746595_-	0	0	0	0	3156
chr12_113753430_113753563_-	0	0	0	0	133
chr12_113767074_113767208_-	0	0	0	0	134
chr12_121796190_121796242_-	0	0	0	0	52
chr12_122063348_122063531_+	1	0	0	0	183
chr12_122064138_122064433_+	1	0	0	0	295
chr12_122064549_122064682_+	1	0	0	0	133
chr12_122068027_122068191_+	0	0	0	0	164
chr12_122068288_122068568_+	0	0	0	0	280
chr12_45718045_45727860_-	1	1	1	1	9815
chr12_46383672_46383713_+	1	1	0	1	41
chr12_46384106_46384161_+	1	1	0	1	55
chr12_46384118_46384989_+	1	1	0	1	871
chr12_46489491_46490425_-	0	1	0	0	934
chr12_46501010_46516023_-	1	0	0	1	15013
chr12_46520564_46520676_-	0	0	0	0	112
chr12_53963933_53964124_-	1	0	0	0	191
chr12_53965963_53966087_-	1	1	0	1	124
chr12_53966275_53966377_-	1	1	0	1	102
chr12_53967268_53967394_-	1	1	0	1	126
chr12_53968616_53968756_-	1	1	0	0	140
chr13_110863986_110870330_-	0	0	0	0	6344
chr13_110869196_110869626_-	0	0	0	0	430
chr13_110869744_110870259_-	0	0	0	0	515
chr13_21304466_21305518_+	0	0	0	0	1052
chr13_51460671_51461312_+	0	0	0	0	641
chr13_91349697_91349770_+	1	0	0	0	73
chr13_91349697_91355068_+	1	0	0	0	5371
chr13_91353007_91353136_+	1	0	0	0	129
chr13_91359081_91365107_+	0	0	0	0	6026
chr14_100202724_100207652_-	0	1	0	0	4928
chr14_100213449_100213693_-	0	0	0	0	244
chr14_100213841_100214566_-	0	0	0	0	725
chr14_21116462_21116703_+	1	0	0	0	241
chr15_69468172_69468393_+	1	1	1	1	221
chr15_69563115_69563302_+	0	0	0	0	187
chr15_69563589_69563804_+	0	0	0	0	215
chr15_69565193_69565527_+	0	0	0	0	334
chr15_69570739_69571083_+	0	0	0	0	344
chr15_87577709_87577764_+	0	0	0	0	55
chr15_87578074_87579866_+	0	0	0	0	1792
chr15_92897111_92898743_+	0	0	0	0	1632
chr16_73233883_73233970_+	0	0	0	1	87
chr16_86474528_86477199_-	0	0	0	0	2671
chr16_86477885_86478051_-	0	1	0	0	166
chr16_86478704_86478756_-	0	1	0	0	52
chr16_86490852_86491004_-	0	0	0	0	152
chr17_16438766_16439060_+	0	0	0	0	294
chr17_16439326_16440253_+	1	0	0	0	927
chr17_16470301_16470378_+	0	0	0	0	77
chr17_17610335_17610485_+	0	0	0	0	150
chr17_57990881_57994850_-	1	0	0	0	3969
chr17_61360566_61363410_-	1	0	1	1	2844
chr17_61361667_61361857_-	1	0	1	1	190
chr17_61362732_61362805_-	1	0	1	1	73
chr17_61393944_61399969_-	1	0	1	0	6025
chr17_61394621_61394738_-	1	0	1	0	117
chr17_76557768_76560433_+	1	1	0	0	2665
chr17_76557969_76558279_+	1	0	0	0	310
chr17_76558944_76559043_+	1	1	0	0	99
chr17_76561287_76561751_+	1	0	0	0	464
chr17_77098164_77099902_+	0	0	0	0	1738
chr17_80454685_80455735_+	1	0	0	0	1050
chr19_2458934_2459100_-	0	0	0	0	166
chr19_2461980_2462185_-	0	0	0	0	205
chr19_27792055_27793232_-	1	0	0	0	1177
chr19_27792999_27793938_-	1	0	0	0	939
chr19_27793430_27793650_+	1	0	0	0	220
chr19_27793531_27793554_-	1	0	0	0	23
chr19_27794023_27796486_+	0	0	0	0	2463
chr19_27797753_27798282_+	0	0	0	0	529
chr19_27805604_27806185_+	1	0	0	0	581
chr19_36577140_36577283_+	1	0	0	0	143
chr19_36577140_36577915_+	1	0	0	0	775
chr1_110412172_110412293_+	1	1	1	1	121
chr1_110412172_110413523_+	1	1	1	1	1351
chr1_110413320_110413608_+	1	1	0	1	288
chr1_110414151_110414231_+	0	0	0	0	80
chr1_110416008_110416278_+	1	1	0	0	270
chr1_110418246_110418362_+	1	0	0	1	116
chr1_201721725_201724915_-	0	0	0	0	3190
chr1_22027413_22027534_+	0	0	0	0	121
chr1_22027413_22028379_+	0	0	0	0	966
chr1_225710502_225710714_+	1	0	0	0	212
chr1_28238066_28246753_-	1	1	0	1	8687
chr1_28579532_28581873_-	1	0	1	1	2341
chr1_28582089_28582983_-	1	0	0	0	894
chr1_3737142_3739551_-	0	0	0	0	2409
chr1_3739457_3740387_-	0	0	0	0	930
chr1_3742429_3742517_-	0	0	0	0	88
chr1_3742803_3742983_-	0	1	0	0	180
chr1_3743060_3743190_-	0	1	0	0	130
chr1_39804877_39805452_+	0	0	0	1	575
chr20_38419673_38420900_-	0	1	0	0	1227
chr20_38420590_38422984_-	0	1	0	0	2394
chr20_38421005_38421098_-	0	1	0	0	93
chr20_38422086_38422241_-	0	1	0	0	155
chr20_38422290_38422368_-	0	1	0	0	78
chr20_38425934_38426503_-	1	1	0	1	569
chr20_38426418_38426503_-	1	1	0	1	85
chr20_38426418_38427818_-	1	1	0	1	1400
chr20_38427679_38427766_-	1	1	0	1	87
chr20_38427679_38429330_-	1	1	0	1	1651
chr20_38430698_38431112_-	1	1	0	0	414
chr20_38431040_38431112_-	1	1	0	0	72
chr20_38431040_38433040_-	0	0	0	0	2000
chr20_38434503_38434626_-	1	1	0	0	123
chr20_50267467_50267663_+	0	1	0	0	196
chr20_50275645_50275735_+	0	0	1	0	90
chr20_50277490_50277613_+	0	0	0	0	123
chr20_50278176_50281865_+	0	0	1	0	3689
chr20_50282552_50283250_+	0	0	0	0	698
chr20_50292708_50292830_+	0	1	0	0	122
chr20_50298155_50298413_+	0	0	0	0	258
chr20_50311613_50311706_+	0	0	0	0	93
chr20_50311804_50312014_+	0	0	0	0	210
chr20_50311804_50314690_+	0	1	1	0	2886
chr21_16071113_16071398_+	1	0	0	0	285
chr21_16181590_16181687_+	0	0	0	0	97
chr21_16231055_16231115_+	0	0	0	0	60
chr21_16231055_16232179_+	0	0	0	0	1124
chr21_16391613_16391685_+	0	0	0	0	72
chr21_16419195_16419741_+	1	0	0	0	546
chr21_16419391_16423079_+	1	0	0	0	3688
chr21_16487489_16487538_+	0	0	0	0	49
chr21_16537378_16537439_+	0	0	0	0	61
chr21_16537378_16538139_+	0	0	0	0	761
chr21_16589352_16589540_+	0	0	0	0	188
chr21_16594339_16594454_+	0	0	0	0	115
chr21_16606993_16607151_+	0	0	0	0	158
chr21_16613449_16613481_+	0	0	0	0	32
chr21_16626758_16627499_+	0	0	0	0	741
chr21_16627715_16627785_+	0	0	0	0	70
chr21_36131766_36133473_-	0	0	0	0	1707
chr21_36141395_36141946_-	1	1	0	0	551
chr21_36147969_36150710_-	0	0	0	0	2741
chr21_36170470_36170568_-	0	1	0	0	98
chr21_45555647_45556595_+	0	0	0	0	948
chr21_46462711_46462763_+	0	0	0	0	52
chr21_46463065_46463228_+	0	0	0	0	163
chr21_46469145_46469306_+	0	0	0	0	161
chr2_113239088_113241101_+	0	0	0	0	2013
chr2_113250766_113250906_+	0	1	0	0	140
chr2_113255389_113255549_+	0	0	0	0	160
chr2_113259263_113259584_+	1	0	0	0	321
chr2_113263277_113263454_+	0	0	0	0	177
chr2_113265475_113265580_+	1	0	0	0	105
chr2_113265475_113276581_+	0	1	0	0	11106
chr2_113270200_113270307_+	0	1	0	0	107
chr2_113271835_113271971_+	0	0	0	0	136
chr2_113273056_113273699_+	0	0	0	0	643
chr2_131506311_131506919_+	1	1	1	1	608
chr2_131508536_131508608_+	1	1	1	1	72
chr2_131516313_131516404_+	1	1	0	0	91
chr2_131517726_131517890_+	1	1	1	0	164
chr2_131518502_131518708_+	1	1	1	0	206
chr2_161245423_161245467_+	1	1	0	0	44
chr2_161246770_161249095_+	0	0	0	0	2325
chr2_176177710_176177856_-	0	1	0	0	146
chr2_176177716_176178253_+	0	1	0	0	537
chr2_176178424_176179009_+	0	1	0	0	585
chr2_176179028_176179098_-	0	1	0	0	70
chr2_178523451_178523636_+	0	1	0	0	185
chr2_46845875_46847037_+	0	1	0	0	1162
chr2_46855922_46855990_+	0	1	0	0	68
chr2_46858079_46859009_+	0	0	0	0	930
chr2_74933200_74933609_-	1	1	0	1	409
chr3_127749244_127749417_+	1	0	0	0	173
chr3_127751206_127751827_+	0	0	0	0	621
chr3_127753042_127756750_+	1	0	0	0	3708
chr3_128496698_128503359_+	1	0	0	0	6661
chr3_128860619_128861922_-	1	1	0	0	1303
chr3_128864873_128865938_+	0	1	0	0	1065
chr3_128865281_128865446_-	0	1	0	0	165
chr3_128867813_128867926_-	1	1	0	0	113
chr3_128869603_128869793_-	1	1	0	0	190
chr3_128871320_128871540_-	1	0	0	0	220
chr3_128872348_128872405_-	0	0	0	0	57
chr3_136846527_136846586_-	0	0	0	0	59
chr3_136846527_136847537_-	0	0	0	0	1010
chr3_194301198_194301591_-	0	0	0	0	393
chr3_194305756_194306027_-	0	0	0	0	271
chr3_40399473_40399628_-	0	0	0	0	155
chr3_40445568_40446847_-	0	0	0	0	1279
chr3_40451704_40451782_-	0	0	0	0	78
chr3_40453121_40453478_-	0	0	0	0	357
chr3_43994986_43995014_+	1	0	0	0	28
chr3_43996343_43997416_+	1	1	0	0	1073
chr3_43998080_43999149_-	0	0	0	0	1069
chr3_43999331_43999527_+	0	0	0	0	196
chr3_44003621_44003681_+	0	0	0	0	60
chr3_44017163_44018298_+	0	0	0	0	1135
chr3_44104056_44104135_+	0	0	0	0	79
chr3_44111276_44111412_+	0	0	0	0	136
chr3_44111276_44122463_+	0	0	0	0	11187
chr3_98963471_98963557_+	1	0	0	0	86
chr3_98981253_98981386_+	1	0	0	0	133
chr3_98982463_98983400_+	1	0	0	0	937
chr4_1250895_1252730_+	0	0	0	0	1835
chr4_1265339_1267417_+	0	0	0	0	2078
chr4_13988633_13989057_+	0	1	0	0	424
chr4_14000820_14004319_+	0	0	0	0	3499
chr4_14093208_14093359_+	0	0	0	0	151
chr4_14103001_14103163_+	0	0	0	0	162
chr4_14111112_14112177_+	0	0	0	0	1065
chr4_14113942_14114715_+	0	0	0	0	773
chr4_14126708_14126849_+	0	0	0	0	141
chr4_14127076_14127258_+	0	0	0	0	182
chr4_173094993_173095513_-	0	0	0	0	520
chr4_173164344_173166299_-	0	0	0	0	1955
chr4_173166644_173166790_-	0	0	0	0	146
chr4_173166644_173167376_-	0	0	0	0	732
chr4_188953516_188953638_+	0	0	0	0	122
chr4_188978125_188984436_+	0	0	0	0	6311
chr4_189018811_189018919_+	0	0	0	0	108
chr4_189035619_189036068_+	0	0	0	0	449
chr4_4648976_4649542_+	0	0	0	0	566
chr4_4705672_4710914_+	0	0	0	0	5242
chr4_52712324_52712527_+	0	0	0	0	203
chr4_52712712_52713206_-	0	1	0	0	494
chr4_52712823_52712959_+	0	1	0	0	136
chr4_52712823_52718765_+	0	1	0	0	5942
chr4_52713493_52714141_+	0	0	0	0	648
chr4_52713702_52713741_+	0	0	0	0	39
chr4_52714198_52714238_+	0	0	0	0	40
chr4_780148_780717_-	0	0	0	0	569
chr5_140105586_140105762_-	0	0	0	0	176
chr5_180467358_180467671_+	0	0	0	0	313
chr5_180468110_180468269_+	0	1	0	0	159
chr6_111052116_111052397_-	1	0	0	0	281
chr6_111052492_111052879_-	1	0	0	0	387
chr6_140803308_140804412_-	0	0	0	0	1104
chr6_140805817_140805886_-	0	0	0	0	69
chr6_140807718_140823301_-	0	0	0	0	15583
chr6_140816131_140816230_-	0	0	0	0	99
chr6_140841325_140846304_-	0	0	0	0	4979
chr6_140852818_140852924_-	0	0	0	0	106
chr6_140852818_140854478_-	0	0	0	0	1660
chr6_140879722_140895930_-	0	0	0	0	16208
chr6_140898187_140898290_-	0	0	0	0	103
chr6_26521708_26527404_+	1	0	0	0	5696
chr6_29747147_29747425_-	0	0	0	0	278
chr6_30012098_30021761_-	0	0	0	0	9663
chr6_30012100_30013557_-	0	0	0	0	1457
chr6_30034907_30035110_-	0	0	0	0	203
chr6_30035429_30035983_-	0	0	0	0	554
chr6_30035915_30035983_-	0	0	0	0	68
chr6_31195199_31198037_-	1	1	0	1	2838
chr6_31202371_31203968_+	0	1	0	0	1597
chr6_41523888_41524225_-	0	0	0	0	337
chr6_71343428_71344693_-	0	0	0	0	1265
chr6_71373250_71380343_-	0	0	0	0	7093
chr6_71382559_71384015_-	0	1	0	0	1456
chr6_71398466_71398497_-	0	0	0	0	31
chr6_71404122_71404185_-	0	1	0	0	63
chr6_71414492_71416559_-	0	0	0	0	2067
chr6_71416409_71416559_-	0	0	0	0	150
chr6_71417319_71417443_-	0	0	0	0	124
chr6_71418688_71418754_-	0	0	0	0	66
chr6_73299056_73301789_+	0	0	0	0	2733
chr7_100439733_100443687_+	0	1	0	0	3954
chr7_134415575_134416412_-	0	1	0	1	837
chr7_134416320_134416412_-	0	1	0	1	92
chr7_134417291_134418974_-	0	1	0	1	1683
chr7_22854125_22854280_+	0	0	0	0	155
chr7_22856521_22856556_+	0	1	0	0	35
chr7_22856972_22857075_+	0	1	0	0	103
chr7_2722939_2724353_+	0	1	0	0	1414
chr7_66650750_66654110_-	0	1	0	0	3360
chr7_66654512_66654626_+	0	1	0	0	114
chr7_66665771_66666202_+	1	1	0	0	431
chr7_66667397_66667610_+	1	1	0	0	213
chr7_66668763_66668913_+	0	0	0	0	150
chr7_66669229_66669602_+	0	0	0	0	373
chr7_66669742_66669855_+	0	0	0	0	113
chr7_94275700_94278986_-	0	1	0	0	3286
chr7_94279328_94279390_-	0	0	0	0	62
chr7_94295523_94299269_-	0	1	0	0	3746
chr7_94307558_94307649_-	0	0	0	0	91
chr7_94391404_94391533_-	0	0	0	0	129
chr8_103245777_103246684_-	0	0	0	0	907
chr8_103266543_103267520_-	0	0	0	0	977
chr8_103285732_103285902_-	0	0	0	0	170
chr8_105780245_105780567_-	1	0	0	0	322
chr8_105782386_105782483_-	0	0	0	0	97
chr8_105784804_105785217_-	0	0	0	0	413
chr8_105787066_105787221_-	0	0	0	0	155
chr8_105787448_105787596_-	0	0	0	0	148
chr8_105927641_105927717_-	0	0	0	0	76
chr8_106059080_106059136_-	0	0	0	0	56
chr8_106060134_106060234_-	0	0	0	0	100
chr8_127794589_127794734_+	1	1	0	0	145
chr8_127795893_127796071_+	1	1	1	0	178
chr8_127818899_127818998_+	1	0	0	0	99
chr8_127819908_127820382_+	1	0	1	0	474
chr8_127851933_127852712_+	0	0	1	0	779
chr8_127855154_127855319_+	1	0	1	0	165
chr8_127890195_127891257_+	1	0	0	0	1062
chr8_127902455_127902539_+	0	0	0	0	84
chr8_127932027_127932198_+	1	0	0	0	171
chr8_127932464_127932720_+	0	0	0	0	256
chr8_127939507_127939676_+	1	0	0	1	169
chr8_127939507_127940454_+	1	0	0	1	947
chr8_127942418_127943442_+	1	0	0	0	1024
chr8_127969415_127969537_+	1	0	0	0	122
chr8_127982359_127982479_+	1	0	0	0	120
chr8_127983903_127984204_+	1	0	0	0	301
chr8_127989161_127989291_+	1	0	0	0	130
chr8_127989161_127990365_+	1	0	0	0	1204
chr8_127994882_127995613_+	1	0	0	0	731
chr8_127996560_127996681_+	1	0	0	0	121
chr8_127998199_127998359_+	1	0	0	0	160
chr8_127998911_127999334_+	1	0	0	0	423
chr8_128009589_128009718_+	0	0	0	0	129
chr8_128010317_128010444_+	1	0	0	0	127
chr8_128016634_128017216_+	0	0	0	0	582
chr8_128031057_128031143_+	1	0	1	0	86
chr8_128031958_128032272_+	0	0	0	0	314
chr8_128038916_128038980_+	1	0	0	0	64
chr8_128048447_128048609_+	1	0	0	0	162
chr8_128049584_128049748_+	1	0	0	0	164
chr8_128070159_128071539_+	0	0	0	0	1380
chr8_128074069_128074291_+	1	0	0	0	222
chr8_128082377_128082848_+	1	0	0	0	471
chr8_128082752_128083366_+	1	0	0	0	614
chr8_128084542_128084621_+	0	0	0	0	79
chr8_128091246_128091353_+	1	1	1	0	107
chr8_128095297_128096654_+	0	0	0	0	1357
chr8_128095691_128095817_+	1	0	0	0	126
chr8_128096517_128096763_+	0	0	0	0	246
chr8_128099038_128099834_+	0	0	0	0	796
chr8_128100979_128101256_+	1	0	0	0	277
chr8_128147861_128147988_+	1	0	0	0	127
chr8_128152676_128152817_+	1	0	1	0	141
chr8_128155166_128155419_+	0	0	0	0	253
chr8_128160755_128160881_+	0	0	0	0	126
chr8_128186555_128187101_+	0	0	0	0	546
chr8_131077120_131077232_+	0	0	0	0	112
chr8_131089334_131089585_+	0	0	0	0	251
chr8_48318503_48319688_+	1	1	0	0	1185
chr9_129490810_129491133_+	0	1	0	0	323
chr9_129493065_129493595_+	0	1	0	0	530
chr9_129502071_129502519_+	0	0	0	0	448
chr9_129502378_129503672_+	0	0	0	0	1294
chr9_129502915_129502998_+	0	1	0	0	83
chr9_129503322_129512679_+	0	1	0	0	9357
chr9_129504891_129505125_+	0	1	0	0	234
chr9_129513418_129513686_+	0	0	0	0	268
chr9_136725233_136727216_-	0	1	0	0	1983
chr9_136726310_136726416_-	0	1	0	0	106
chr9_136727045_136727086_-	1	1	0	1	41
chr9_136728292_136729187_+	1	1	0	1	895
chr9_136729257_136731564_+	1	1	0	1	2307
chr9_21417602_21420692_-	0	0	0	0	3090
chr9_21453801_21455944_-	0	1	0	0	2143
chr9_21454136_21454227_-	0	1	0	0	91
chr9_21476802_21477035_-	0	0	0	0	233
chr9_21477125_21477292_-	0	0	0	0	167
chr9_22045748_22046900_+	0	0	0	0	1152
chr9_22046316_22046449_+	0	0	0	0	133
chr9_22049105_22049228_+	0	0	0	0	123
chr9_22056251_22056387_+	0	0	0	0	136
chr9_22087143_22087650_+	0	1	0	0	507
chr9_22096371_22096514_+	0	1	0	0	143
chr9_22097257_22097364_+	0	0	0	0	107
chr9_22112319_22112395_+	0	0	0	0	76
chr9_22113665_22113799_+	0	0	0	0	134
chr9_22117587_22118767_+	0	1	0	0	1180
chr9_22118643_22118767_+	0	1	0	0	124
chr9_22120199_22120410_+	0	1	0	0	211
chr9_22120503_22120713_+	0	1	0	0	210
chr9_5576747_5577511_-	0	0	0	0	764
chr9_6669543_6669728_+	0	0	0	0	185
chr9_6669543_6670635_+	0	0	0	0	1092
chr9_6670424_6670880_+	0	0	0	0	456
